# Continuous evolution of user-defined genes at 1-million-times the genomic mutation rate

**DOI:** 10.1101/2023.11.13.566922

**Authors:** Gordon Rix, Rory L. Williams, Hansen Spinner, Vincent J. Hu, Debora S. Marks, Chang C. Liu

## Abstract

When nature maintains or evolves a gene’s function over millions of years at scale, it produces a diversity of homologous sequences whose patterns of conservation and change contain rich structural, functional, and historical information about the gene. However, natural gene diversity likely excludes vast regions of functional sequence space and includes phylogenetic and evolutionary eccentricities, limiting what information we can extract. We introduce an accessible experimental approach for compressing long-term gene evolution to laboratory timescales, allowing for the direct observation of extensive adaptation and divergence followed by inference of structural, functional, and environmental constraints for any selectable gene. To enable this approach, we developed a new orthogonal DNA replication (OrthoRep) system that durably hypermutates chosen genes at a rate of >10^−4^ substitutions per base *in vivo*. When OrthoRep was used to evolve a conditionally essential maladapted enzyme, we obtained thousands of unique multi-mutation sequences with many pairs >60 amino acids apart (>15% divergence), revealing known and new factors influencing enzyme adaptation. The fitness of evolved sequences was not predictable by advanced machine learning models trained on natural variation. We suggest that OrthoRep supports the prospective and systematic discovery of constraints shaping gene evolution, uncovering of new regions in fitness landscapes, and general applications in biomolecular engineering.
