## Supplementary Tables for "Continuous evolution of user-defined genes at 1-million-times the genomic mutation rate"

### Sheet: S1 – TP-DNAP1 mutation rates
Table S1 | TP-DNAP1 mutation rates measured in HTS dataset 6
	directed evolution round	median substitution rate (s.p.b., n=4)																		mutations
TP-DNAP1 variant		total	Tv	Ts	% Tv	A->C	A->G	A->T	C->A	C->G	C->T	G->A	G->C	G->T	T->A	T->C	T->G	deletion	insertion	E266	N282	I327	N449	L474	E488	Q598	K635	P680	F702	N713	K753	I761	I777	T828	I863	L900	F965
WT																				E	N	I	N	L	E	Q	K	P	F	N	K	I	I	T	I	L	F
I777K-L900S	previously published	9.3823e-06	2.33865e-07	9.11761e-06	0.0250083	n.d.	1.94456e-06	4.63801e-08	1.09523e-07	n.d.	3.08143e-07	4.22379e-07	n.d.	6.26075e-08	1.53537e-08	6.44253e-06	n.d.	3.56689e-06	8.18879e-07	E	N	I	N	L	E	Q	K	P	F	N	K	I	K	T	I	S	F
TKS	epPCR 1	1.36552e-05	6.36261e-07	1.34487e-05	0.0451731	n.d.	2.78618e-06	n.d.	1.14341e-07	1.20393e-07	1.32411e-06	1.25943e-06	2.02067e-07	1.64756e-07	2.37848e-08	8.07897e-06	1.09189e-08	4.8217e-06	1.06489e-06	E	N	I	N	L	E	Q	K	T	F	N	K	I	K	T	I	S	F
SgtKis	epPCR 2	2.54896e-05	2.44319e-06	2.37254e-05	0.0933634	3.35477e-08	3.98691e-06	1.49862e-07	3.4536e-07	2.69285e-07	3.43521e-06	9.81648e-06	7.55533e-07	1.72373e-07	6.89593e-07	6.48682e-06	2.7636e-08	1.51732e-06	1.26383e-05	E	S	F	N	S	G	Q	K	T	F	N	K	I	K	I	I	S	F
Trixy	epPCR 2	3.74778e-05	2.08269e-06	3.73393e-05	0.0528306	4.89814e-08	9.06764e-06	3.72434e-08	2.30933e-07	n.d.	3.61836e-06	7.66655e-06	1.45265e-06	n.d.	3.00946e-07	1.69867e-05	1.19282e-08	1.97254e-06	2.58724e-06	E	N	I	N	L	E	Q	R	T	F	N	R	I	K	T	I	S	Y
BadBoy1	recombination	0.000135409	2.03055e-05	0.000111092	0.154536	2.11319e-07	9.69599e-06	1.97583e-06	7.91257e-06	7.01287e-07	3.10082e-05	5.51961e-05	1.69511e-06	4.95694e-07	6.71672e-06	1.51913e-05	5.96987e-07	2.64477e-06	2.28456e-05	E	N	I	N	S	G	Q	R	T	F	N	R	I	K	T	I	S	Y
BadBoy2	recombination	0.000139737	2.24171e-05	0.000119343	0.158134	1.75055e-07	1.11788e-05	3.14078e-06	8.47797e-06	1.3367e-06	3.13552e-05	6.09307e-05	1.99701e-06	3.40392e-07	6.67947e-06	1.58785e-05	2.69759e-07	3.20052e-06	3.36034e-05	E	N	I	N	S	G	Q	R	T	F	N	R	I	K	I	I	S	Y
BadBoy3	recombination	0.000104488	1.70735e-05	8.59628e-05	0.165703	1.12229e-07	8.69302e-06	7.93799e-07	7.66681e-06	9.86839e-07	2.07205e-05	4.4115e-05	2.44312e-06	7.12344e-07	3.78639e-06	1.24344e-05	5.71937e-07	2.89372e-06	2.86206e-05	E	S	F	N	S	G	Q	R	T	F	N	R	I	K	I	I	S	Y
3A	epPCR 3	3.85707e-05	1.58406e-06	3.67481e-05	0.0413247	4.00951e-08	9.94667e-06	1.36452e-07	1.38902e-07	2.49726e-07	2.14429e-06	7.70514e-06	8.19508e-07	n.d.	1.88065e-07	1.6952e-05	1.13145e-08	1.52643e-06	5.18378e-06	E	N	I	D	L	E	Q	R	T	F	N	R	I	K	T	I	S	Y
3B	epPCR 3	2.78691e-05	8.62091e-06	1.6243e-05	0.346723	n.d.	7.37497e-07	4.0238e-07	5.56634e-06	6.61917e-08	5.97224e-06	8.38502e-06	1.05122e-06	4.86259e-07	8.52335e-07	1.14827e-06	1.9618e-07	2.92223e-06	5.19236e-05	E	N	I	N	L	E	Q	R	T	F	N	R	I	T	T	I	S	Y
3C	epPCR 3	1.84296e-05	6.48724e-06	1.22012e-05	0.347125	3.25921e-08	7.40205e-07	1.60639e-07	2.75266e-06	3.03471e-07	4.42185e-06	5.73066e-06	7.30021e-07	3.78844e-07	1.59791e-06	1.30853e-06	5.31106e-07	2.06283e-06	2.85818e-05	E	N	I	N	L	E	Q	R	T	F	N	R	I	S	T	I	S	Y
3D	epPCR 3	7.29751e-05	2.80237e-06	7.12504e-05	0.0378428	2.37321e-08	1.57208e-05	1.42791e-07	7.43614e-07	3.67586e-07	6.08947e-06	2.07591e-05	1.15183e-06	6.40205e-08	2.80587e-07	2.86809e-05	2.82098e-08	2.94536e-06	6.90458e-06	D	N	I	N	L	E	K	R	T	F	S	R	I	K	T	I	S	Y
3E	epPCR 3	6.58735e-05	2.27445e-06	6.44563e-05	0.034084	1.93953e-08	1.48221e-05	6.27276e-08	3.21938e-07	3.8013e-07	4.91402e-06	1.95286e-05	8.38431e-07	8.19994e-08	4.74859e-07	2.51915e-05	9.49708e-08	2.73868e-06	5.099e-06	E	N	I	N	L	E	Q	R	T	I	N	R	L	K	T	V	S	Y
BB-3A	epPCR 3 + BadBoy3	9.07617e-05	1.25476e-05	7.30865e-05	0.146526	3.10642e-08	6.50629e-06	1.94152e-06	7.33355e-07	1.05293e-06	1.99609e-05	3.53761e-05	2.53754e-06	n.d.	5.6009e-06	1.12432e-05	6.50288e-07	8.12799e-07	4.4751e-05	E	S	F	D	S	G	Q	R	T	F	N	R	I	K	I	I	S	Y
BB-3B	epPCR 3 + BadBoy3	1.31856e-05	3.58351e-06	9.19049e-06	0.280532	n.d.	5.14475e-07	4.34255e-07	1.46317e-06	1.38696e-07	3.95706e-06	4.18693e-06	4.85373e-07	1.55125e-07	8.25783e-07	5.32027e-07	8.11129e-08	9.49214e-08	2.2687e-05	E	S	F	N	S	G	Q	R	T	F	N	R	I	T	I	I	S	Y
BB-Tv	epPCR 3 + BadBoy3	1.61948e-05	7.19218e-06	9.46706e-06	0.431723	6.57414e-08	1.56029e-06	8.14182e-07	3.61883e-06	1.56123e-07	9.55534e-07	4.36573e-06	6.17788e-07	3.16937e-07	1.2499e-06	2.58551e-06	3.52686e-07	1.36911e-06	2.3812e-05	E	S	F	N	S	G	Q	R	T	F	N	R	I	S	I	I	S	Y
BB-5k	epPCR 3 + BadBoy3	0.00017402	2.08361e-05	0.000130827	0.137384	1.71165e-07	1.01333e-05	1.53398e-06	6.8649e-06	7.32484e-07	2.43073e-05	7.59919e-05	1.08961e-06	1.16114e-06	9.10544e-06	2.03944e-05	1.77395e-07	2.81116e-07	2.64645e-05	D	S	F	N	S	G	K	R	T	F	S	R	I	K	I	I	S	Y
BB-3E	epPCR 3 + BadBoy3	8.69489e-05	6.97944e-06	7.46034e-05	0.0855503	n.d.	6.91449e-06	1.4668e-06	1.53085e-06	4.25742e-07	1.64504e-05	4.24242e-05	5.92789e-07	1.30313e-06	1.28052e-06	8.81425e-06	3.79603e-07	5.64649e-07	3.15217e-05	E	S	F	N	S	G	Q	R	T	I	N	R	L	K	I	V	S	Y
		n.d., not detected

### Sheet: S2 – TrpB evolution summary
Table S2 | Summary mutation statistics for TrpB evolution
sequencing run	sample group	generations	total sequences	total unique sequences	mean nonsynonymous mutations per sequence	median nonsynonymous mutations per sequence	unique nucleotide mutations	mean nucleotide mutations per base	mean nucleotide mutations per sequence	median nucleotide mutations per sequence	total nucleotide mutations	total transitions	total transversions
TrpB-IE5-P1-P19	passage 1	50	39112	36557	7.50233	7	3662	0.0088733	11.34	11	443533	101245	342288
TrpB-IE5-P1-P19	passage 3	70	43905	40874	9.6187	9	3464	0.0115779	14.8	15	649645	122667	526978
TrpB-IE5-P1-P19	passage 5	90	46524	43478	10.3915	10	3555	0.0127395	16.28	16	757459	136175	621284
TrpB-IE5-P1-P19	passage 7	110	46497	43510	10.5784	10	3556	0.0140234	17.92	18	833315	141616	691699
TrpB-IE5-P1-P19	passage 9	130	35135	32888	10.9274	11	3498	0.0146841	18.77	19	659352	110625	548727
TrpB-IE5-P1-P19	passage 11	150	35455	33179	11.6585	11	3510	0.0162286	20.74	21	735342	122032	613310
TrpB-IE5-P1-P19	passage 13	170	33421	31238	12.2008	12	3494	0.0174981	22.36	22	747380	121949	625431
TrpB-IE5-P1-P19	passage 15	190	23724	21816	12.9754	13	3390	0.0186607	23.85	24	565778	89816	475962
TrpB-IE5-P1-P19	passage 17	210	17288	16156	13.7786	14	3269	0.0199163	25.45	25	440032	68816	371216
TrpB-IE5-P1-P19	passage 19	230	23054	21569	14.2781	14	3353	0.020946	26.77	27	617131	97789	519342
TrpB-IE5-P1-P19	HTS control	N/A	10104	1349	0.320566	0	1305	0.000411604	0.53	0	5315	1207	4108
TrpB-IE5-P26-P50	passage 26	300	65881	60759	15.7394	16	3652	0.024742	31.62	32	2083179	339447	1743732
TrpB-IE5-P26-P50	passage 31	350	48355	44488	16.7958	17	3627	0.0267432	34.18	34	1652667	275074	1377593
TrpB-IE5-P26-P50	passage 38	420	35412	32779	17.8109	18	3555	0.0292632	37.4	38	1324349	215301	1109048
TrpB-IE5-P26-P50	passage 44	480	21548	19914	19.6626	19	3417	0.0327714	41.88	42	902469	145874	756595
TrpB-IE5-P26-P50	passage 50	540	10531	9751	20.5694	20	3179	0.0347866	44.46	45	468179	77460	390719
TrpB-IE5-P26-P50	HTS control	N/A	25975	2034	0.207084	0	1658	0.000280576	0.36	0	9314	2126	7188

### Sheet: S3 – plasmids
Table S3 | Plasmids used in Rix et al. 2023.
Plasmid ID	Plasmid name	Notes	sequence	E coli selection marker	yeast selection marker
pGR438	pUC-LEU2int-reTmTrpB(10B2)-10xNbarcode	TrpB p1 integration cassette	TCATGCCATCCGTAAGATGCTTTTCTGTGACTGGTGAGTACTCAACCAAGTCATTCTGAGAATAGTGTATGCGGCGACCGAGTTGCTCTTGCCCGGCGTCAATACGGGATAATACCGCGCCACATAGCAGAACTTTAAAAGTGCTCATCATTGGAAAACGTTCTTCGGGGCGAAAACTCTCAAGGATCTTACCGCTGTTGAGATCCAGTTCGATGTAACCCACTCGTGCACCCAACTGATCTTCAGCATCTTTTACTTTCACCAGCGTTTCTGGGTGAGCAAAAACAGGAAGGCAAAATGCCGCAAAAAAGGGAATAAGGGCGACACGGAAATGTTGAATACTCATACTCTTCCTTTTTCAATATTATTGAAGCATTTATCAGGGTTATTGTCTCATGA…	AmpR	leu2NTD (requires leu2CTD landing pad)
pGR590	pUC-LEU2int-pGAmScarlet-polyA-ura3.K75*		gcggccgcacggttatccacagaatcaggggataacgcaggaaagaacatgtgagcaaaaggccagcaaaaggccaggaaccgtaaaaaggccgcgttgctggcgtttttccataggctccgcccccctgacgagcatcacaaaaatcgacgctcaagtcagaggtggcgaaacccgacaggactataaagataccaggcgtttccccctggaagctccctcgtgcgctctcctgttccgaccctgccgcttaccggatacctgtccgcctttctcccttcgggaagcgtggcgctttctcatagctcacgctgtaggtatctcagttcggtgtaggtcgttcgctccaagctgggctgtgtgcacgaaccccccgttcagcccgaccgctgcgcctta…	AmpR	leu2NTD (requires leu2CTD landing pad)
pGR480	pUC-LEU2int-TRP5-URA3		TCATGCCATCCGTAAGATGCTTTTCTGTGACTGGTGAGTACTCAACCAAGTCATTCTGAGAATAGTGTATGCGGCGACCGAGTTGCTCTTGCCCGGCGTCAATACGGGATAATACCGCGCCACATAGCAGAACTTTAAAAGTGCTCATCATTGGAAAACGTTCTTCGGGGCGAAAACTCTCAAGGATCTTACCGCTGTTGAGATCCAGTTCGATGTAACCCACTCGTGCACCCAACTGATCTTCAGCATCTTTTACTTTCACCAGCGTTTCTGGGTGAGCAAAAACAGGAAGGCAAAATGCCGCAAAAAAGGGAATAAGGGCGACACGGAAATGTTGAATACTCATACTCTTCCTTTTTCAATATTATTGAAGCATTTATCAGGGTTATTGTCTCATGA…	AmpR	leu2NTD (requires leu2CTD landing pad)
pGR481	pUC-LEU2int-trp5.K384*-ura3.K93N	used for library selection	TCATGCCATCCGTAAGATGCTTTTCTGTGACTGGTGAGTACTCAACCAAGTCATTCTGAGAATAGTGTATGCGGCGACCGAGTTGCTCTTGCCCGGCGTCAATACGGGATAATACCGCGCCACATAGCAGAACTTTAAAAGTGCTCATCATTGGAAAACGTTCTTCGGGGCGAAAACTCTCAAGGATCTTACCGCTGTTGAGATCCAGTTCGATGTAACCCACTCGTGCACCCAACTGATCTTCAGCATCTTTTACTTTCACCAGCGTTTCTGGGTGAGCAAAAACAGGAAGGCAAAATGCCGCAAAAAAGGGAATAAGGGCGACACGGAAATGTTGAATACTCATACTCTTCCTTTTTCAATATTATTGAAGCATTTATCAGGGTTATTGTCTCATGA…	AmpR	leu2NTD (requires leu2CTD landing pad)
pGR475	pCAN1int-CAN1-WT.TPDNAP.rvs(REV1p)-HygR	Polymerase landing pad integration cassette. May be subsequently replaced by TPDNAP1 integration cassettes derived from pGR518. TP-DNAP1 sequence is recoded to avoid aberrant recombination during polymerase replacement	TTACCAATGCTTAATCAGTGAGGCACCTATCTCAGCGATCTGTCTATTTCGTTCATCCATAGTTGCCTGACTCCCCGTCGTGTAGATAACTACGATACGGGAGGGCTTACCATCTGGCCCCAGTGCTGCAATGATACCGCGAGACCCACGCTCACCGGCTCCAGATTTATCAGCAATAAACCAGCCAGCCGGAAGGGCCGAGCGCAGAAGTGGTCCTGCAACTTTATCCGCCTCCATCCAGTCTATTAATTGTTGCCGGGAAGCTAGAGTAAGTAGTTCGCCAGTTAATAGTTTGCGCAACGTTGTTGCCATTGCTACAGGCATCGTGGTGTCACGCTCGTCGTTTGGTATGGCTTCATTCAGCTCCGGTTCCCAACGATCAAGGCGAGTTACATGATC…	AmpR	HygR
pGR420	pUC-pGKL1int-leu2CTD-junk1-rMet15g1(p2ORF5)-5kb	Produces a landing pad p1 without TP-DNAP1 that encodes the C terminal domain of LEU2, which can be used as an integration flank	GCTGCAATGATACCGCGAGACCCACGCTCACCGGCTCCAGATTTATCAGCAATAAACCAGCCAGCCGGAAGGGCCGAGCGCAGAAGTGGTCCTGCAACTTTATCCGCCTCCATCCAGTCTATTAATTGTTGCCGGGAAGCTAGAGTAAGTAGTTCGCCAGTTAATAGTTTGCGCAACGTTGTTGCCATTGCTACAGGCATCGTGGTGTCACGCTCGTCGTTTGGTATGGCTTCATTCAGCTCCGGTTCCCAACGATCAAGGCGAGTTACATGATCCCCCATGTTGTGCAAAAAAGCGGTTAGCTCCTTCGGTCCTCCGATCGTTGTCAGAAGTAAGTTGGCCGCAGTGTTATCACTCATGGTTATGGCAGCACTGCATAATTCTCTTACTGTCATGCCA…	AmpR	leu2NTD (requires leu2CTD landing pad)
pGR562	pUC-mScarlettI_polyA		actATTAATTGCGTTGCGCTCACTGCCCGCTTTCCAGTCGGGAAACCTGTCGTGCCAGCTGCATTAATGAATCGGCCAACGCGCGGGGAGAGGCGGTTTGCGTATTGGGCGCTCTTCCGCTTCCTCGCTCACTGACTCGCTGCGCTCGGTCGTTCGGCTGCGGCGAGCGGTATCAGCTCACTCAAAGGCGGTAATACGGTTATCCACAGAATCAGGGGATAACGCAGGAAAGAACATGTGAGCAAAAGGCCAGCAAAAGGCCAGGAACCGTAAAAAGGCCGCGTTGCTGGCGTTTTTCCATAGGCTCCGCCCCCCTGACGAGCATCACAAAAATCGACGCTCAAGTCAGAGGTGGCGAAACCCGACAGGACTATAAAGATACCAGGCGTTTCCCCCTGG…	AmpR	LEU2NTD
pGR326	pUC-FDP-leu2*(p2ORF10)-URA3(p2ORF1)		GGGTTCCGCGCACATTTCCCCGAAAAGTGCCACCTGACGTCTAAGAAACCATTATTATCATGACATTAACCTATAAAAATAGGCGTATCACGAGGCCCTTTCGTCTCaCGCGTTTCGGTGATGACGGTGAAAACCTCTGACACATGCAGCTCCCGGAGACGagtactataatatatgaattacattattaatttaaaagatacctatacataggaagatctatagaaacaaaaagattaataactttcaaatatcagaaaaatgtagaaatatatgataagctcatagacatgtaaaatgtttgttcctaagaagatcgtcgttttgccaggtgaccacgttggtcaagaaatcacagccgaagccattaaggttcttaaagctatttctgatgttcgt…	AmpR	URA3
pGR550	pNP.UMI.seq-kanR_ccdB_PaqCI	used for in vivo downsampled UMI PCR	tacgcgatcgctgttaaaaggacaattacaaacaggaatcgaatgcaaccggcgcaggaacactgccagcgcatcaacaatattttcacctgaatcaggatattcttctaatacctggaatgctgttttcccggggatcgcagtggtgagtaaccatgcatcatcaggagtacggataaaatgcttgatggtcggaagaggcataaattccgtcagccagtttagtctgaccatctcatctgtaacatcattggcaacgctacctttgccatgtttcagaaacaactctggcgcatcgggcttcccatacaatcgatagattgtcgcacctgattgcccgacattatcgcgagcccatttatacccatataaatcagcatccatgttggaatttaatcg…	KanR	N/A
pGR554	pNP.UMI.seq-kanR_ccdB_BsaCI	same as pGR550, preferred if amplicon does not contain BsaI sites	gtgagaatggcaaaagcttatgcatttctttccagacttgttcaacaggccagccattacgctcgtcatcaaaatcactcgcatcaaccaaaccgttattcattcgtgattgcgcctgagcgaggcgaaatacgcgatcgctgttaaaaggacaattacaaacaggaatcgaatgcaaccggcgcaggaacactgccagcgcatcaacaatattttcacctgaatcaggatattcttctaatacctggaatgctgttttcccggggatcgcagtggtgagtaaccatgcatcatcaggagtacggataaaatgcttgatggtcggaagaggcataaattccgtcagccagtttagtctgaccatctcatctgtaacatcattggcaacgctacctttgc…	KanR	N/A
pGR518	pCAN1int.ISceI.expr-EcoRI.site-TP(SAC6p)-sfGFPdropout-NatMX		GACGGATCGGGAGATCTCCCGATCCCCTATGGTGCACTCTCAGTACAATCTGCTCTGATGCCGCATAGTTAAGCCAGTATCTGCTCCCTGCTTGTGTGTTGGAGGTCGCTGAGTAGTGCGCGAGCAAAATTTAAGCTACAACAAGGCAAGGCTTGACCGACAATTGCATGAAGAATCTGCTTAGGGTTAGGCGTTTTGCGCTGCTTCGCGATGTACGGGCCAGATATACGCGTTGgtgagtgaattcCAGTTCGAGTTTATCATTATCAATACTGCCATTTCAAAGAATACGTAAATAATTAATAGTAGTGATTTTCCTAACTTTATTTAGTCAAAAAATTAGCCTTTTAATTCTGCTGTAACCCGTACATGCCCAAAATAGGGGGCGGGTTACACAGA…	AmpR	NatMX
pGR595	pCAN1int.ISceI.expr-EcoRI.site-TP-DNAP1.Badboy2(SAC6p)-NatMX	Badboy2 Golden Gate assembled into TP-DNAP1 replacement cassette	GACGGATCGGGAGATCTCCCGATCCCCTATGGTGCACTCTCAGTACAATCTGCTCTGATGCCGCATAGTTAAGCCAGTATCTGCTCCCTGCTTGTGTGTTGGAGGTCGCTGAGTAGTGCGCGAGCAAAATTTAAGCTACAACAAGGCAAGGCTTGACCGACAATTGCATGAAGAATCTGCTTAGGGTTAGGCGTTTTGCGCTGCTTCGCGATGTACGGGCCAGATATACGCGTTGgtgagtgaattcCAGTTCGAGTTTATCATTATCAATACTGCCATTTCAAAGAATACGTAAATAATTAATAGTAGTGATTTTCCTAACTTTATTTAGTCAAAAAATTAGCCTTTTAATTCTGCTGTAACCCGTACATGCCCAAAATAGGGGGCGGGTTACACAGA…	AmpR	NatMX
pUMI	RPL18B_Sca1_GFP_Barcode_Acceptor_SH_VH		gaaataccgcacagatgcgtaaggagaaaataccgcatcagtactgaacgaagaggatgtccaatattttttttaaggaataaggatacttcaagactagattcccccctgcattcccatcagaaccgtaaaccttggcgctttccttgggaagtattcaagaagtgccttgtccggtttctgtggctcacaaaccagcgcgcccgatatggctttcttttcacttatgaatgtaccagtacgggacaattagaacgctcctgtaacaatctctttgcaaatgtggggttacattctaaccatgtcacactgctgacgaaattcaaagtaaaaaaaaatgggaccacgtcttgagaacgatagattttctttattttacattgaacagtcgttgtctca…	KanR	LEU2
pGR686	RPL18Bp-Tm1Ff-barcode-library	control for HTS dataset 8. barcode: CAGAATT, UMI: CCTGTGTAATCAATTGGGTATACATTTA	tagaatggtatatccttgaaatatatatatatatattgctgaaatgtaaaaggtaagaaaagttagaaagtaagacgattgctaaccacctattggaaaaaacaataggtccttaaataatattgtcaacttcaagtattgtgatgcaagcatttagtcatgaacgcttctctattctatatgaaaagccggttccggcgctctcacctttcctttttctcccaatttttcagttgaaaaaggtatatgcgtcaggcgacctctgaaattaacaaaaaatttccagtcatcgaatttgattctgtgcgatagcgcccctgtgtgttctcgttatgttgaggaaaaaaataatggttgctaagagattcgaactcttgcatcttacgatacctgagtatt…	KanR	LEU2
pGR687	RPL18Bp-TmTriple-barcode-library	control for HTS dataset 8. barcode: CAGAATT, UMI: CATAGGTGTCTGTACAAGTGCTCATTTA	tagaatggtatatccttgaaatatatatatatatattgctgaaatgtaaaaggtaagaaaagttagaaagtaagacgattgctaaccacctattggaaaaaacaataggtccttaaataatattgtcaacttcaagtattgtgatgcaagcatttagtcatgaacgcttctctattctatatgaaaagccggttccggcgctctcacctttcctttttctcccaatttttcagttgaaaaaggtatatgcgtcaggcgacctctgaaattaacaaaaaatttccagtcatcgaatttgattctgtgcgatagcgcccctgtgtgttctcgttatgttgaggaaaaaaataatggttgctaagagattcgaactcttgcatcttacgatacctgagtatt…	KanR	LEU2
pGR685	RPL18B-TrpB.library	sequence provided for wild type TrpB library member	tagaatggtatatccttgaaatatatatatatatattgctgaaatgtaaaaggtaagaaaagttagaaagtaagacgattgctaaccacctattggaaaaaacaataggtccttaaataatattgtcaacttcaagtattgtgatgcaagcatttagtcatgaacgcttctctattctatatgaaaagccggttccggcgctctcacctttcctttttctcccaatttttcagttgaaaaaggtatatgcgtcaggcgacctctgaaattaacaaaaaatttccagtcatcgaatttgattctgtgcgatagcgcccctgtgtgttctcgttatgttgaggaaaaaaataatggttgctaagagattcgaactcttgcatcttacgatacctgagtatt…	KanR	LEU2
pFLO1-KO	FLO1.USflank-KOflank-URA3-FLO1.DSflank	For FLO1 knockout. Not an E. coli plasmid. Amplicon generated via overlap extension PCR. Selection for URA3, followed by selection for 5FOA results in clean deletion of FLO1	TCAACAATCAGCATTAACGGCACAGTTGAAAGAGTCACCCACTTGAAATTAGCTCGGTTATCAAATATAATTATCTCTGGTAAAGAGCTCTGCAGCAGGGTTAATCTATTCGCATACTTACGCTGTAGGAACATTTTATTATTAGGATCCGACTACTGCCTACATATTTATTCGGAAGGCATGATGTCGAAAATTTTTGAGCTTATAAAAGGAACATATTTCACTCTTGCTCGTTTGATGTAAGCTCTCTTCCGGGTTCTTATTTTTAATTCTTGTCACCAGTAAACAGAACATCCAAAATAAAATTCGCGTTCTTTTTACGTATCTGTGTATCTTTTCTTTGCTAATTATACGCTGACATGAATTATTTTTTAACTGTTTCTCCTCCATACTTTCAAA…	N/A	URA3

### Sheet: S4 – primers
Table S4 | Primer pairs used in Rix et al. 2023.
primer pair	related to	amplicon	fwd primer	rvs primer	template
1	HTS dataset 1	LEU2 C terminus	ACACTCTTTCCCTACACGACGCTCTTCCGATCTXXXXXXgacatgtaaaatgtttgttcc	GACTGGAGTTCAGACGTGTGCTCTTCCGATCTXXXXXXactatcccaagcgacac	p1::pGR326
2	HTS dataset 2/3/4/5/7	recombinant p1 sequence	ATCGAGTCAGTGCGAGTGNNNYRNNNYRNNNYRNNNgtatgacctaattgactccg	CGTGTAGAGACTGCGTAGGNNNYRNNNYRNNNYRNNNgatgacctatacataggaagatctatag	p1::pGR481/562
3	HTS dataset 2/3/4/5	Universal UMI-tagged amplicon	TGTAGCGTCACCTGCTATGGAAAGCXXXXXXATCGAGTCAGTGCGAGTG	TGACTCCACACCTGCATACAGGAGATGXXXXXXCGTGTAGAGACTGCGTAGG	UMI-tagged sequence
4	HTS dataset 6	LEU2-ura3(K75*)-mScarlettI	ATCGAGTCAGTGCGAGTGNNNYRNNNYRNNNYRNNNcaaggattttcttaacttcttcg	CGTGTAGAGACTGCGTAGGNNNYRNNNYRNNNYRNNNgatgacctatacataggaagatctatag	p1::pGR590
5	HTS dataset 6	Universal UMI-tagged amplicon	AAGGTCTCAAGGACACCTGCTATGGAAAGCXXXXXXXATCGAGTCAGTGCGAGTG	TTGGTCTCATCCTCACCTGCATACAGGAGATGXXXXXXXCGTGTAGAGACTGCGTAGG	UMI-tagged sequence
6	HTS dataset 7	Universal UMI-tagged amplicon	TTCACCTGCTATGTCCTGGTCTCAGAAAGACGXXXXXXXATCGAGTCAGTGCGAGTG	AACACCTGCATACAGGAGGTCTCAAGGACTGCXXXXXXXCGTGTAGAGACTGCGTAGG	UMI-tagged sequence
7	HTS dataset 7	RCA TrpB	GATGACCTATACATAGGAAGATC	gactccggcgaaaaagcatg
8	HTS dataset 8a	UMI-p1ORF4 (filler DNA) w/ BsmBI flanks	aaaacgtctcagctgaAANNYRNNYRNNYRNNYRNNYRNNYRNNYRaagtagcaccgcctaaccctctgctaatgaatttgaaggcgata	aaaacgtctctgagtactcctcagactcagattggtgtttc
9	HTS dataset 8a	TmTrpB w/ golden gate overhangs	gtcggcCACCTGCtatatATGAAAGGCTACTTCGGTC	GAGCATCATCATCATCATCATTAAatccacgaGCAGGTGAACCAA
10	HTS dataset 8b	TmTrpB genotype UMI (inner)	ACACTCTTTCCCTACACGACGCTCTTCCGATCTXXXXXXXcggcatgccgagcaaatg	TTCAGACGTGTGCTCTTCCGATCTXXXXXXXagatatcgccttcaaattcattagcagag
11	HTS dataset 8b	TmTrpB genotype UMI (outer)	AATGATACGGCGACCACCGAGATCTACACatagaggcACACTCTTTCCCTACACGACGCTCTTCCGATCT	CAAGCAGAAGACGGCATACGAGATtctccggaGTGACTGGAGTTCAGACGTGTGCTCTTCCGATC
12	epPCR 1, TP-DNAP1 engineering	TP-DNAP1 exonuclease domain (~residues 346 - 575)	aaaattttcaccattgtccaagttcag	ccaattcgcagttaaaaatatcttc
13	epPCR 1, TP-DNAP1 engineering	TP-DNAP1 motif A (~residues 564 - 775)	actgtagaaacgacgtattggtcttgtc	cacaatgagttcatgatCTttttgatg
14	epPCR 2 and 3, TP-DNAP1 engineering	TP-DNAP1 sans TP (~ residues 255 - C terminus)	cacttcggtctcaagcaatgttcaagatttttgtggc	tggactggtctcataagaaattcgCCTCGAGttagg
15	TmTrpB integration cassette, TrpB evolution	TmTrpB w/ lineage barcode	aaatgtagaaacatgTGATAAGCTCATAGACATGTAAA	ctaattgactccggcgaaaaagcatgcXXXXXXXXXXXXXgagctcTTAATGATGATGATG
Notes
X denotes a nucleotide within a known sequence used for multiplexing (barcode); N, Y, and R denote mixed nucleotides within a region used as a UMI
Exact sequences for each barcode used for each sample can be found in the github folder for each dataset. ref/7merBarcodes.fasta contains DNA sequences assigned to each barcode name, and ref/barcodeGroups.csv contains the barcode names used for each individual sample

### Sheet: S5 – yeast strains
Table S5 | Yeast strains used in Rix et al. 2023.
Yeast Strain	Genotype	Notes	Parent Strain	Source
OR-Y219	MATα his3∆1 leu2∆0 lys2∆0 ura3∆0 ρ+	BY4742	See Brachmann et al, 1998	ATCC 201389
OR-Y260	MATα his3∆1 leu2∆0 lys2∆0 ura3∆0 trp5Δ0 ρ+	TRP5 deletion, used for generating HTS dataset 8	OR-Y219	This work
AR-Y404	MATa can1 his3 leu2Δ0 HIS4	AH22	See previous work	Previous work (Ravikumar et al 2018)
OR-Y484	MATa his3Δ1 leu2Δ0 ura3Δ0 HIS4 trp5Δ0 flo1Δ0 met15Δ0 CAN1::WT-TPDNAPv3-HygR ρ+ + p2 + p1-LEU2CTD-junkDNA-Met15-5kb	TRP5 / FLO1 / MET15 knocked out, his3Δ1 deletion, recoded TP-DNAP1 (pGR475) integrated, p1/p2 protoplast fused, p1 landing pad (pGR420) integrated	AR-Y404	This work
OR-Y487	MATa his3Δ1 leu2Δ0 ura3Δ0 HIS4 trp5Δ0 flo1Δ0 met15Δ0 CAN1::WT-TPDNAPv3-HygR ρ+ + p2 + p1-LEU2-URA3-TRP5	LEU2-URA3-TRP5 p1 (pGR480) integrated	OR-Y484	This work
OR-Y488	MATa his3Δ1 leu2Δ0 ura3Δ0 HIS4 trp5Δ0 flo1Δ0 met15Δ0 CAN1::WT-TPDNAPv3-HygR ρ+ + p2 + p1-LEU2-ura3*-trp5*	LEU2-ura3*-trp5* p1 (pGR481) integrated	OR-Y484	This work
OR-Y516	MATa his3Δ1 leu2Δ0 ura3Δ0 HIS4 trp5Δ0 flo1Δ0 met15Δ0 CAN1::WT-TPDNAPv3-HygR ρ+ + p2 + p1-LEU2-mScarlettI	mScarlettI (pGR562) p1 integration, used for generating HTS dataset 4	OR-Y484	This work
OR-Y532	MATa his3Δ1 leu2Δ0 ura3Δ0 HIS4 trp5Δ0 flo1Δ0 met15Δ0 CAN1::WT-TPDNAPv3-HygR ρ+ + p2 + p1-LEU2-mScarlettI-ura3.K75*	mScarlettI-ura3-K75* (pGR590) p1 integration, used for generating HTS dataset 6	OR-Y484	This work
OR-Y538	MATa his3Δ1 leu2Δ0 ura3Δ0 HIS4 trp5Δ0 flo1Δ0 met15Δ0 CAN1::TPDNAP-TrxSgk23 (pGR595) ρ+ + p2 + p1-LEU2CTD-junkDNA-Met15-5kb (pGR420)	TP-DNAP1-Badboy2 (pGR595) integration	OR-Y484	This work
OR-Y539	MATa his3Δ1 leu2Δ0 ura3Δ0 HIS4 trp5Δ0 flo1Δ0 met15Δ0 CAN1::WT-TPDNAPv3-RPL18B-HygR (pGR475) ρ+ + p2 + p1-LEU2-TmTrpB (pGR438)	p1 integration, ~400 colonies harvested together	OR-Y538	This work

### Sheet: S6 – HTS datasets
Table S6 | High throughput sequencing datasets generated in Rix et al. 2023.
dataset label	experiment	Related to	HTS type	library preparation method	p1 length (bp)	p1 integration casette or relevant plasmid(s)	base yeast strain
HTS dataset 1	Mutation accumulation with legacy TPDNAPs	Extended Data Figure 1, Extended Data Figure 2	paired end 2x250 (Azenta AmpliconEZ)	1-step PCR	2778	pGR326	Y350
HTS dataset 2	Mutation accumulation, TPDNAP error prone PCR 1	Extended Data Figure 7	ONT	in vivo downsampled UMI PCR	4862	pGR481 (LEU2-ura3*-trp5*)	Y488
HTS dataset 3	Mutation accumulation, TPDNAP error prone PCR 2	Extended Data Figure 8	ONT	in vivo downsampled UMI PCR	4862	pGR481 (LEU2-ura3*-trp5*)	Y488
HTS dataset 4	Mutation accumulation, TPDNAP recombination	Extended Data Figure 9	ONT	in vivo downsampled UMI PCR	2889	pGR562	Y516
HTS dataset 5	Mutation accumulation, TPDNAP error prone PCR 3	Extended Data Figure 10	ONT	in vivo downsampled UMI PCR	4862	pGR481 (LEU2-ura3*-trp5*)	Y488
HTS dataset 6	TPDNAP epPCR3 + recombination 4 timepoint mutation accumulation and TPDNAP sequencing	Figure 1, extended data figure 11-13	ONT	in vivo downsampled UMI PCR	3714	pGR590	Y532
HTS dataset 7	TrpB evolution with TPDNAP BadBoy2	Figure 2, Figure 3, Figure 4	ONT	rolling circle amplification	3129	pGR438	Y539
HTS dataset 8a	Evolved TrpB fitness assay, genotype <==> UMI	Figure 5	ONT	in vivo downsampled UMI PCR	N/A	pGR438	N/A
HTS dataset 8b	Evolved TrpB fitness assay, UMI <==> fitness	Figure 5	paired end 2x150 (Novogene)	2-step PCR	N/A	pGR438	Y260
